# From Maps to Models: A Survey on the Reliability of Small Studies of Task-Based fMRI

**DOI:** 10.1101/2024.08.05.606611

**Authors:** Patrick Sadil, Martin A. Lindquist

## Abstract

Task-based functional magnetic resonance imaging (fMRI) is a powerful tool for studying brain function. However, the reliability and viability of small-sample studies remain a concern. While it is well understood that larger samples are preferable, researchers often need to interpret findings from small studies (e.g., when reviewing the literature, analyzing pilot data, or assessing subsamples). However, quantitative guidance for making these judgments remains scarce. To address this gap, we leverage the Human Connectome Project’s Young Adult and UK Biobank datasets to survey a range of standard task-based fMRI analyses, from obtaining regional activation maps to performing predictive modeling. These analyses are repeated using volumetric and two types of cortical surface data. For classic mass-univariate analyses (e.g., regional activation detection or cluster peak localization), studies with as few as 40 participants can be adequate depending on the effect size. For predictive modeling, similar sample sizes can be used to detect whether a feature is predictable, but developing stable, generalizable models typically requires cohorts at least an order of magnitude larger, and possibly two (hundreds or thousands). Together, these results clarify how reliability depends on the interplay of effect size, sample size, and analysis type, offering practical guidance for designing and interpreting small-scale task-fMRI studies.
