## Supplementary material for "From Maps to Models: A Survey on the Reliability of Small Studies of Task-Based fMRI": Table S3

Task	n_parcels	label	type	d	rank
EMOTION	400	7Networks_RH_Vis_3	MSMALL	3.1008167667415907	1
EMOTION	400	7Networks_RH_Vis_13	MSMALL	2.8214622740032906	2
EMOTION	400	7Networks_LH_Vis_12	MSMALL	2.729598935850081	3
EMOTION	400	7Networks_RH_Vis_10	MSMALL	2.6065883593040544	4
EMOTION	400	7Networks_LH_Vis_3	MSMALL	2.5779745488346664	5
EMOTION	400	7Networks_LH_Vis_6	MSMALL	2.1474740506497647	6
EMOTION	400	7Networks_RH_Vis_21	MSMALL	2.0935801320372196	7
EMOTION	400	7Networks_RH_Vis_4	MSMALL	1.9944894949595167	8
EMOTION	400	7Networks_LH_Vis_15	MSMALL	1.9462208613559238	9
EMOTION	400	7Networks_RH_Vis_1	MSMALL	1.941707794502712	10
GAMBLING	400	7Networks_RH_Vis_23	MSMALL	1.2784547060932436	1
GAMBLING	400	7Networks_RH_Vis_25	MSMALL	0.7343714191988775	2
GAMBLING	400	7Networks_LH_Vis_27	MSMALL	0.6975738992513363	3
GAMBLING	400	7Networks_RH_Vis_26	MSMALL	0.6547437796438321	4
GAMBLING	400	7Networks_LH_Vis_9	MSMALL	0.6341640845396329	5
GAMBLING	400	7Networks_LH_Vis_8	MSMALL	0.624866505092083	6
GAMBLING	400	7Networks_LH_Vis_28	MSMALL	0.6105719704695486	7
GAMBLING	400	7Networks_LH_Cont_Par_1	MSMALL	0.6002473014682166	8
GAMBLING	400	7Networks_RH_Vis_22	MSMALL	0.6000614600974736	9
GAMBLING	400	7Networks_LH_DorsAttn_Post_2	MSMALL	0.5945840519359276	10
LANGUAGE	400	7Networks_LH_Cont_Par_6	MSMALL	3.8349091629206455	1
LANGUAGE	400	7Networks_RH_Cont_Par_4	MSMALL	3.6826431462237297	2
LANGUAGE	400	7Networks_RH_Cont_Par_5	MSMALL	3.3451603222570965	3
LANGUAGE	400	7Networks_LH_DorsAttn_Post_9	MSMALL	3.1317481218277594	4
LANGUAGE	400	7Networks_LH_Cont_Par_5	MSMALL	2.9325146185570032	5
LANGUAGE	400	7Networks_LH_Default_Temp_4	MSMALL	2.813800589428043	6
LANGUAGE	400	7Networks_RH_Cont_Par_2	MSMALL	2.726935414951115	7
LANGUAGE	400	7Networks_RH_Cont_Par_3	MSMALL	2.7111641456409283	8
LANGUAGE	400	7Networks_RH_Cont_Par_6	MSMALL	2.64049152618575	9
LANGUAGE	400	7Networks_LH_Default_Par_4	MSMALL	2.562501321981549	10
MOTOR	400	7Networks_LH_Vis_12	MSMALL	2.4168991118615315	1
MOTOR	400	7Networks_RH_SalVentAttn_Med_7	MSMALL	2.3178756183317004	2
MOTOR	400	7Networks_LH_SalVentAttn_Med_7	MSMALL	2.2943362014289286	3
MOTOR	400	7Networks_RH_Vis_13	MSMALL	2.215389943776011	4
MOTOR	400	7Networks_LH_SalVentAttn_Med_4	MSMALL	2.0060508968190685	5
MOTOR	400	7Networks_LH_SomMot_25	MSMALL	1.9384003852331235	6
MOTOR	400	7Networks_LH_SalVentAttn_FrOperIns_8	MSMALL	1.92696216773399	7
MOTOR	400	7Networks_LH_DorsAttn_FEF_1	MSMALL	1.9196098338308791	8
MOTOR	400	7Networks_RH_SomMot_15	MSMALL	1.9155172125725581	9
MOTOR	400	7Networks_RH_SalVentAttn_FrOperIns_7	MSMALL	1.8903078198301437	10
RELATIONAL	400	7Networks_LH_Vis_24	MSMALL	1.1996501623788236	1
RELATIONAL	400	7Networks_RH_Vis_23	MSMALL	0.9969469585723483	2
RELATIONAL	400	7Networks_RH_Cont_Par_4	MSMALL	0.9921467097289378	3
RELATIONAL	400	7Networks_LH_Default_Par_3	MSMALL	0.8639816021673905	4
RELATIONAL	400	7Networks_RH_Cont_Par_5	MSMALL	0.8473185594476549	5
RELATIONAL	400	7Networks_LH_DorsAttn_Post_4	MSMALL	0.8304527444212809	6
RELATIONAL	400	7Networks_RH_SalVentAttn_TempOccPar_4	MSMALL	0.8123174420502396	7
RELATIONAL	400	7Networks_LH_Cont_PFCl_1	MSMALL	0.783292836168472	8
RELATIONAL	400	7Networks_RH_Cont_PFCl_9	MSMALL	0.7746444762541306	9
RELATIONAL	400	7Networks_LH_Default_PFC_10	MSMALL	0.7728523410260947	10
SOCIAL	400	7Networks_LH_Vis_24	MSMALL	1.940533854655191	1
SOCIAL	400	7Networks_LH_Vis_12	MSMALL	1.81493820050914	2
SOCIAL	400	7Networks_LH_DorsAttn_Post_2	MSMALL	1.767752816273191	3
SOCIAL	400	7Networks_LH_Vis_1	MSMALL	1.7187849908996522	4
SOCIAL	400	7Networks_RH_SalVentAttn_TempOccPar_1	MSMALL	1.6955498182803173	5
SOCIAL	400	7Networks_LH_Default_Par_2	MSMALL	1.6894310930229028	6
SOCIAL	400	7Networks_RH_DorsAttn_Post_1	MSMALL	1.6764249117831103	7
SOCIAL	400	7Networks_RH_Default_Par_2	MSMALL	1.6683981669893329	8
SOCIAL	400	7Networks_LH_Default_Par_3	MSMALL	1.6550911208695225	9
SOCIAL	400	7Networks_LH_SalVentAttn_TempOcc_1	MSMALL	1.6499674704229061	10
WM	400	7Networks_RH_Cont_Par_5	MSMALL	1.5736218942716513	1
WM	400	7Networks_RH_DorsAttn_Post_15	MSMALL	1.5676637034178653	2
WM	400	7Networks_RH_Cont_Par_4	MSMALL	1.5592740507842178	3
WM	400	7Networks_RH_Cont_PFCl_15	MSMALL	1.5525957641099593	4
WM	400	7Networks_RH_Cont_Par_2	MSMALL	1.4873373524927869	5
WM	400	7Networks_LH_DorsAttn_FEF_2	MSMALL	1.4753411201091204	6
WM	400	7Networks_LH_Cont_Par_5	MSMALL	1.4310878707748613	7
WM	400	7Networks_RH_Cont_PFCl_11	MSMALL	1.4292122401721294	8
WM	400	7Networks_RH_Cont_PFCl_14	MSMALL	1.3887615495274426	9
WM	400	7Networks_LH_Cont_Par_6	MSMALL	1.317626062368112	10
EMOTION	400	7Networks_RH_Vis_13	SURFACE	2.756696935996708	1
EMOTION	400	7Networks_LH_Vis_12	SURFACE	2.6996056875103522	2
EMOTION	400	7Networks_RH_Vis_10	SURFACE	2.43938112321456	3
EMOTION	400	7Networks_RH_Vis_3	SURFACE	2.4060478378879173	4
EMOTION	400	7Networks_LH_Vis_3	SURFACE	2.1379757318513977	5
EMOTION	400	7Networks_LH_Vis_6	SURFACE	2.0368559223151035	6
EMOTION	400	7Networks_RH_Vis_4	SURFACE	1.9486388041471787	7
EMOTION	400	7Networks_RH_Vis_21	SURFACE	1.793609882461139	8
EMOTION	400	7Networks_RH_Vis_1	SURFACE	1.778730268819821	9
EMOTION	400	7Networks_LH_Vis_9	SURFACE	1.7087406833790364	10
GAMBLING	400	7Networks_RH_Vis_23	SURFACE	1.2630281338431777	1
GAMBLING	400	7Networks_RH_Vis_25	SURFACE	0.752220522904977	2
GAMBLING	400	7Networks_LH_Vis_27	SURFACE	0.7210453308380379	3
GAMBLING	400	7Networks_RH_Vis_26	SURFACE	0.6548098363287115	4
GAMBLING	400	7Networks_LH_Vis_9	SURFACE	0.6358111987043201	5
GAMBLING	400	7Networks_LH_Vis_8	SURFACE	0.6175011184656048	6
GAMBLING	400	7Networks_RH_Vis_22	SURFACE	0.6147432987427356	7
GAMBLING	400	7Networks_LH_DorsAttn_Post_2	SURFACE	0.6111748450969455	8
GAMBLING	400	7Networks_LH_Vis_28	SURFACE	0.6009964720290183	9
GAMBLING	400	7Networks_RH_Vis_21	SURFACE	0.5898189175914732	10
LANGUAGE	400	7Networks_LH_Cont_Par_6	SURFACE	3.537647477814289	1
LANGUAGE	400	7Networks_RH_Cont_Par_5	SURFACE	3.070041033344444	2
LANGUAGE	400	7Networks_RH_Cont_Par_4	SURFACE	3.01591977883447	3
LANGUAGE	400	7Networks_RH_Cont_Par_2	SURFACE	2.7598559155804936	4
LANGUAGE	400	7Networks_LH_Cont_Par_5	SURFACE	2.7399418610711574	5
LANGUAGE	400	7Networks_LH_DorsAttn_Post_9	SURFACE	2.6861193431150046	6
LANGUAGE	400	7Networks_LH_Default_Temp_4	SURFACE	2.580505160359333	7
LANGUAGE	400	7Networks_RH_Cont_Par_6	SURFACE	2.573370205628644	8
LANGUAGE	400	7Networks_LH_Default_Temp_5	SURFACE	2.3244299821642853	9
LANGUAGE	400	7Networks_RH_SalVentAttn_FrOperIns_5	SURFACE	2.3160844899398536	10
MOTOR	400	7Networks_LH_Vis_12	SURFACE	2.339841152690089	1
MOTOR	400	7Networks_RH_SalVentAttn_Med_7	SURFACE	2.238100416015124	2
MOTOR	400	7Networks_RH_Vis_13	SURFACE	2.0946113630024508	3
MOTOR	400	7Networks_LH_SalVentAttn_Med_7	SURFACE	2.0375251068440363	4
MOTOR	400	7Networks_LH_SalVentAttn_Med_4	SURFACE	1.9081279013482255	5
MOTOR	400	7Networks_RH_SalVentAttn_FrOperIns_7	SURFACE	1.8169553053423015	6
MOTOR	400	7Networks_LH_SalVentAttn_FrOperIns_8	SURFACE	1.8094388222841162	7
MOTOR	400	7Networks_RH_SomMot_15	SURFACE	1.7986551923854746	8
MOTOR	400	7Networks_LH_DorsAttn_FEF_1	SURFACE	1.7245719706591154	9
MOTOR	400	7Networks_LH_SomMot_25	SURFACE	1.7245633255969919	10
RELATIONAL	400	7Networks_LH_Vis_24	SURFACE	1.1109037119673106	1
RELATIONAL	400	7Networks_RH_Vis_23	SURFACE	0.9151240657069357	2
RELATIONAL	400	7Networks_RH_Cont_Par_4	SURFACE	0.8983766281021555	3
RELATIONAL	400	7Networks_RH_Cont_Par_5	SURFACE	0.8167711226127629	4
RELATIONAL	400	7Networks_LH_DorsAttn_Post_4	SURFACE	0.8133924632377857	5
RELATIONAL	400	7Networks_LH_Default_Par_3	SURFACE	0.7643735518118047	6
RELATIONAL	400	7Networks_RH_SalVentAttn_TempOccPar_4	SURFACE	0.7608193903456146	7
RELATIONAL	400	7Networks_LH_Vis_15	SURFACE	0.7364822602468871	8
RELATIONAL	400	7Networks_RH_Cont_PFCl_9	SURFACE	0.7351871057685229	9
RELATIONAL	400	7Networks_LH_Cont_PFCmp_1	SURFACE	0.7320744227581046	10
SOCIAL	400	7Networks_LH_Vis_24	SURFACE	1.8261714114663825	1
SOCIAL	400	7Networks_LH_DorsAttn_Post_2	SURFACE	1.776693998373808	2
SOCIAL	400	7Networks_LH_Vis_12	SURFACE	1.698704948438843	3
SOCIAL	400	7Networks_LH_Vis_1	SURFACE	1.6755901431345401	4
SOCIAL	400	7Networks_RH_DorsAttn_Post_1	SURFACE	1.6578673140677322	5
SOCIAL	400	7Networks_RH_Vis_2	SURFACE	1.598912662106349	6
SOCIAL	400	7Networks_LH_DorsAttn_Post_1	SURFACE	1.5849004716927242	7
SOCIAL	400	7Networks_RH_Vis_1	SURFACE	1.5579920665533062	8
SOCIAL	400	7Networks_LH_Vis_2	SURFACE	1.5552432765673743	9
SOCIAL	400	7Networks_RH_Vis_13	SURFACE	1.5424925813398986	10
WM	400	7Networks_RH_Cont_PFCl_15	SURFACE	1.4955284945828826	1
WM	400	7Networks_RH_DorsAttn_Post_15	SURFACE	1.4807476532434207	2
WM	400	7Networks_RH_Cont_Par_5	SURFACE	1.4762756301180349	3
WM	400	7Networks_RH_Cont_Par_4	SURFACE	1.4759642878222856	4
WM	400	7Networks_RH_Cont_Par_2	SURFACE	1.4597815356892332	5
WM	400	7Networks_LH_DorsAttn_FEF_2	SURFACE	1.3704288461510274	6
WM	400	7Networks_RH_Cont_PFCl_14	SURFACE	1.3577167567174666	7
WM	400	7Networks_LH_Cont_Par_5	SURFACE	1.3510019761731389	8
WM	400	7Networks_RH_Cont_PFCl_11	SURFACE	1.2952666449744004	9
WM	400	7Networks_LH_Cont_Par_6	SURFACE	1.2915528654647086	10
EMOTION	400	7Networks_RH_Vis_3	UKB	1.6852435545363762	1
EMOTION	400	7Networks_LH_Vis_3	UKB	1.4670420749119057	2
EMOTION	400	7Networks_RH_Vis_4	UKB	1.447664847537554	3
EMOTION	400	7Networks_RH_Vis_10	UKB	1.1415050297376683	4
EMOTION	400	7Networks_LH_Vis_6	UKB	1.12202334442085	5
EMOTION	400	7Networks_RH_Vis_1	UKB	1.108088846972641	6
EMOTION	400	7Networks_LH_Vis_1	UKB	1.0693151798527094	7
EMOTION	400	7Networks_LH_DorsAttn_Post_1	UKB	0.9593645284445441	8
EMOTION	400	Amygdala-R	UKB	0.8674739814221794	9
EMOTION	400	7Networks_RH_Vis_13	UKB	0.8627744531508635	10
EMOTION	400	7Networks_RH_Vis_4	VOL	2.3986661892002035	1
EMOTION	400	7Networks_RH_Vis_13	VOL	2.1955684308860945	2
EMOTION	400	7Networks_LH_Vis_12	VOL	2.186444146076242	3
EMOTION	400	7Networks_RH_Vis_3	VOL	2.130447971441038	4
EMOTION	400	7Networks_LH_Vis_3	VOL	2.0653255633315646	5
EMOTION	400	7Networks_RH_Vis_10	VOL	2.016344388088198	6
EMOTION	400	7Networks_LH_Vis_6	VOL	1.9653012742340823	7
EMOTION	400	7Networks_LH_DorsAttn_Post_1	VOL	1.821337916129856	8
EMOTION	400	Amygdala-R	VOL	1.7857635658134468	9
EMOTION	400	Amygdala-L	VOL	1.7851254651767283	10
GAMBLING	400	7Networks_RH_Vis_23	VOL	1.1697972633155302	1
GAMBLING	400	7Networks_RH_Vis_26	VOL	0.8120027582638961	2
GAMBLING	400	Accumbens-R	VOL	0.7101500128967949	3
GAMBLING	400	7Networks_LH_Vis_27	VOL	0.7039693370921803	4
GAMBLING	400	Accumbens-L	VOL	0.617677546726515	5
GAMBLING	400	7Networks_RH_Vis_29	VOL	0.612398878390612	6
GAMBLING	400	7Networks_LH_Vis_18	VOL	0.5855605383954268	7
GAMBLING	400	7Networks_LH_Vis_28	VOL	0.5803201113045326	8
GAMBLING	400	7Networks_RH_Vis_27	VOL	0.5738085038148705	9
GAMBLING	400	7Networks_RH_DorsAttn_PrCv_1	VOL	0.5726252766969492	10
LANGUAGE	400	7Networks_LH_Default_Temp_4	VOL	2.5587262227368037	1
LANGUAGE	400	7Networks_RH_Cont_Par_5	VOL	2.4531096977835665	2
LANGUAGE	400	7Networks_LH_Cont_Par_6	VOL	2.316867563527324	3
LANGUAGE	400	7Networks_RH_SalVentAttn_FrOperIns_5	VOL	2.1994199402015107	4
LANGUAGE	400	7Networks_RH_Default_Temp_4	VOL	2.1878231862313204	5
LANGUAGE	400	7Networks_LH_Cont_Par_5	VOL	2.185985810388477	6
LANGUAGE	400	7Networks_LH_Limbic_TempPole_6	VOL	2.1761605815833187	7
LANGUAGE	400	7Networks_RH_Cont_Par_6	VOL	2.1292934280496687	8
LANGUAGE	400	7Networks_LH_Default_Temp_8	VOL	2.118914940454928	9
LANGUAGE	400	7Networks_RH_Default_Temp_3	VOL	2.0709688304339435	10
MOTOR	400	7Networks_RH_SalVentAttn_Med_7	VOL	1.9972195834404924	1
MOTOR	400	7Networks_LH_Vis_12	VOL	1.8976670095980162	2
MOTOR	400	7Networks_LH_SalVentAttn_FrOperIns_8	VOL	1.8840069719929045	3
MOTOR	400	7Networks_LH_SomMot_16	VOL	1.6942111705571834	4
MOTOR	400	7Networks_RH_SalVentAttn_FrOperIns_7	VOL	1.692466499003564	5
MOTOR	400	7Networks_LH_SomMot_25	VOL	1.621369971280288	6
MOTOR	400	7Networks_LH_SomMot_11	VOL	1.5738403989180472	7
MOTOR	400	7Networks_RH_Vis_13	VOL	1.5672435133676081	8
MOTOR	400	7Networks_LH_SalVentAttn_Med_7	VOL	1.5274963719021992	9
MOTOR	400	7Networks_RH_SalVentAttn_TempOccPar_4	VOL	1.493103707754926	10
RELATIONAL	400	7Networks_LH_Vis_24	VOL	0.8676186720521237	1
RELATIONAL	400	7Networks_RH_SalVentAttn_TempOccPar_4	VOL	0.7519672714196992	2
RELATIONAL	400	7Networks_RH_Cont_Par_5	VOL	0.7416560437592375	3
RELATIONAL	400	7Networks_RH_Vis_23	VOL	0.7075734011792523	4
RELATIONAL	400	7Networks_LH_DorsAttn_Post_4	VOL	0.7065263726620769	5
RELATIONAL	400	7Networks_RH_Cont_PFCl_9	VOL	0.6939084378776949	6
RELATIONAL	400	7Networks_LH_Cont_PFCl_1	VOL	0.6828006802685929	7
RELATIONAL	400	7Networks_LH_Default_PFC_10	VOL	0.6799707364355463	8
RELATIONAL	400	7Networks_RH_SalVentAttn_TempOccPar_5	VOL	0.6611913102147529	9
RELATIONAL	400	7Networks_LH_SomMot_11	VOL	0.6541932879733439	10
SOCIAL	400	7Networks_LH_Vis_1	VOL	1.5718801895243835	1
SOCIAL	400	7Networks_LH_DorsAttn_Post_1	VOL	1.5534910818344805	2
SOCIAL	400	7Networks_RH_SalVentAttn_TempOccPar_1	VOL	1.541152905089471	3
SOCIAL	400	7Networks_RH_Vis_18	VOL	1.5223976292440629	4
SOCIAL	400	7Networks_RH_Vis_1	VOL	1.5162375926709553	5
SOCIAL	400	7Networks_LH_DorsAttn_Post_2	VOL	1.4580575745047533	6
SOCIAL	400	7Networks_LH_SalVentAttn_TempOcc_1	VOL	1.4519929014960165	7
SOCIAL	400	7Networks_LH_Vis_24	VOL	1.404601476179117	8
SOCIAL	400	7Networks_RH_DorsAttn_Post_3	VOL	1.3892354611503288	9
SOCIAL	400	7Networks_LH_Vis_2	VOL	1.3442770167185196	10
WM	400	7Networks_RH_Cont_PFCl_15	VOL	1.360529694104182	1
WM	400	7Networks_RH_Cont_Par_5	VOL	1.3478024711792187	2
WM	400	7Networks_RH_Cont_Par_6	VOL	1.201830342471146	3
WM	400	7Networks_RH_Cont_PFCl_14	VOL	1.1978265756295334	4
WM	400	7Networks_LH_Cont_Par_5	VOL	1.1898352288148526	5
WM	400	7Networks_LH_DorsAttn_FEF_2	VOL	1.1712721443546086	6
WM	400	7Networks_RH_Cont_PFCl_11	VOL	1.1320424822386734	7
WM	400	7Networks_RH_Cont_Par_1	VOL	1.118974250545568	8
WM	400	7Networks_RH_DorsAttn_Post_15	VOL	1.09351679114448	9
WM	400	7Networks_RH_Cont_Par_2	VOL	1.089916409206667	10
