## Supplementary material for "From Maps to Models: A Survey on the Reliability of Small Studies of Task-Based fMRI": Table S4

type	Task	label	rank	estimate
MSMALL	EMOTION	7Networks_RH_Vis_13	1	2.8214622740032906
MSMALL	EMOTION	7Networks_LH_Vis_12	2	2.729598935850081
MSMALL	EMOTION	7Networks_RH_Vis_3	3	3.1008167667415907
MSMALL	EMOTION	7Networks_RH_Vis_10	4	2.6065883593040544
MSMALL	EMOTION	7Networks_RH_Vis_21	5	2.0935801320372196
MSMALL	EMOTION	7Networks_LH_Vis_6	6	2.1474740506497647
MSMALL	EMOTION	7Networks_LH_Vis_3	7	2.5779745488346664
MSMALL	EMOTION	7Networks_RH_Vis_8	8	1.846683622745982
MSMALL	EMOTION	7Networks_RH_Vis_4	9	1.9944894949595167
MSMALL	EMOTION	7Networks_LH_Vis_15	10	1.9462208613559238
MSMALL	GAMBLING	7Networks_RH_Vis_23	1	1.2784547060932436
MSMALL	GAMBLING	Accumbens-R	2	0.5897192937513723
MSMALL	GAMBLING	Accumbens-L	3	0.47973747508444076
MSMALL	GAMBLING	7Networks_LH_Vis_9	4	0.6341640845396329
MSMALL	GAMBLING	7Networks_RH_Vis_25	5	0.7343714191988775
MSMALL	GAMBLING	Caudate-R	6	0.48810311715042676
MSMALL	GAMBLING	Caudate-L	7	0.4368292729408534
MSMALL	GAMBLING	7Networks_LH_DorsAttn_Post_5	8	0.5675928518372646
MSMALL	GAMBLING	7Networks_LH_Vis_27	9	0.6975738992513363
MSMALL	GAMBLING	7Networks_RH_Cont_PFCl_6	10	0.47554379407989394
MSMALL	LANGUAGE	7Networks_LH_DorsAttn_Post_9	1	3.1317481218277594
MSMALL	LANGUAGE	7Networks_LH_Cont_Par_6	2	3.8349091629206455
MSMALL	LANGUAGE	7Networks_RH_Cont_Par_5	3	3.3451603222570965
MSMALL	LANGUAGE	7Networks_LH_Default_Temp_4	4	-2.813800589428043
MSMALL	LANGUAGE	7Networks_LH_Cont_PFCl_3	5	2.141027787183134
MSMALL	LANGUAGE	7Networks_LH_Default_PFC_5	6	-2.015215680872983
MSMALL	LANGUAGE	7Networks_RH_Cont_PFCl_5	7	2.375503151205853
MSMALL	LANGUAGE	7Networks_RH_Cont_Par_4	8	3.6826431462237297
MSMALL	LANGUAGE	7Networks_LH_Default_PFC_3	9	-1.6265142132323482
MSMALL	LANGUAGE	7Networks_RH_Cont_Par_3	10	2.7111641456409283
MSMALL	MOTOR	7Networks_LH_Vis_12	1	-2.4168991118615315
MSMALL	MOTOR	7Networks_RH_Vis_13	2	-2.215389943776011
MSMALL	MOTOR	7Networks_RH_SalVentAttn_Med_7	3	2.3178756183317004
MSMALL	MOTOR	7Networks_LH_SalVentAttn_Med_7	4	2.2943362014289286
MSMALL	MOTOR	7Networks_LH_SomMot_25	5	1.9384003852331235
MSMALL	MOTOR	7Networks_LH_SalVentAttn_Med_4	6	2.0060508968190685
MSMALL	MOTOR	7Networks_LH_SomMot_11	7	1.7627914214776472
MSMALL	MOTOR	7Networks_LH_SalVentAttn_FrOperIns_8	8	1.92696216773399
MSMALL	MOTOR	7Networks_RH_SalVentAttn_Med_4	9	1.6222156888114305
MSMALL	MOTOR	7Networks_RH_SalVentAttn_FrOperIns_7	10	1.8903078198301437
MSMALL	RELATIONAL	7Networks_LH_Vis_24	1	-1.1996501623788236
MSMALL	RELATIONAL	7Networks_RH_Vis_8	2	-0.6970812034739516
MSMALL	RELATIONAL	7Networks_RH_Vis_23	3	-0.9969469585723483
MSMALL	RELATIONAL	7Networks_LH_Vis_15	4	-0.7176755536889928
MSMALL	RELATIONAL	7Networks_RH_Vis_15	5	-0.7099164454312503
MSMALL	RELATIONAL	7Networks_LH_Cont_PFCl_1	6	-0.783292836168472
MSMALL	RELATIONAL	7Networks_LH_Cont_PFCmp_1	7	-0.7611239174169906
MSMALL	RELATIONAL	7Networks_LH_Vis_9	8	-0.6179210832572057
MSMALL	RELATIONAL	7Networks_RH_Cont_PFCl_9	9	-0.7746444762541306
MSMALL	RELATIONAL	7Networks_RH_Cont_PFCmp_2	10	-0.6146455726339546
MSMALL	SOCIAL	7Networks_LH_Vis_12	1	-1.81493820050914
MSMALL	SOCIAL	7Networks_RH_Vis_13	2	-1.5993681126644366
MSMALL	SOCIAL	7Networks_RH_Default_Temp_6	3	-1.5697713401902194
MSMALL	SOCIAL	7Networks_LH_Vis_24	4	1.940533854655191
MSMALL	SOCIAL	7Networks_RH_Cont_PFCl_7	5	-1.34268133482497
MSMALL	SOCIAL	7Networks_RH_Vis_2	6	-1.6183721770397734
MSMALL	SOCIAL	7Networks_LH_DorsAttn_Post_2	7	-1.767752816273191
MSMALL	SOCIAL	7Networks_LH_Vis_1	8	-1.7187849908996522
MSMALL	SOCIAL	7Networks_RH_Cont_pCun_1	9	1.2402786042131393
MSMALL	SOCIAL	7Networks_RH_Vis_18	10	-1.542502835843584
MSMALL	WM	7Networks_RH_DorsAttn_Post_15	1	1.5676637034178653
MSMALL	WM	7Networks_RH_Cont_PFCl_15	2	1.5525957641099593
MSMALL	WM	7Networks_LH_DorsAttn_FEF_2	3	1.4753411201091204
MSMALL	WM	7Networks_RH_Cont_PFCl_11	4	1.4292122401721294
MSMALL	WM	7Networks_LH_Cont_PFCmp_1	5	1.207468759643378
MSMALL	WM	7Networks_LH_Cont_PFCl_3	6	1.1422374510664064
MSMALL	WM	7Networks_RH_Cont_Par_5	7	1.5736218942716513
MSMALL	WM	7Networks_RH_Cont_PFCmp_2	8	1.1386777103585388
MSMALL	WM	7Networks_LH_DorsAttn_Post_9	9	1.3115059595206882
MSMALL	WM	7Networks_LH_Cont_Par_5	10	1.4310878707748613
SURFACE	EMOTION	7Networks_RH_Vis_13	1	2.756696935996708
SURFACE	EMOTION	7Networks_LH_Vis_12	2	2.6996056875103522
SURFACE	EMOTION	7Networks_RH_Vis_3	3	2.4060478378879173
SURFACE	EMOTION	7Networks_RH_Vis_10	4	2.43938112321456
SURFACE	EMOTION	7Networks_RH_Vis_21	5	1.793609882461139
SURFACE	EMOTION	7Networks_LH_Vis_6	6	2.0368559223151035
SURFACE	EMOTION	7Networks_LH_Vis_3	7	2.1379757318513977
SURFACE	EMOTION	7Networks_RH_Vis_8	8	1.6719997942697287
SURFACE	EMOTION	7Networks_RH_Vis_4	9	1.9486388041471787
SURFACE	EMOTION	7Networks_LH_Vis_9	10	1.7087406833790364
SURFACE	GAMBLING	7Networks_RH_Vis_23	1	1.2630281338431777
SURFACE	GAMBLING	Accumbens-R	2	0.589562131467978
SURFACE	GAMBLING	Accumbens-L	3	0.47714334628377925
SURFACE	GAMBLING	7Networks_RH_Vis_25	4	0.752220522904977
SURFACE	GAMBLING	7Networks_LH_Vis_9	5	0.6358111987043201
SURFACE	GAMBLING	Caudate-R	6	0.4885432316456587
SURFACE	GAMBLING	Caudate-L	7	0.43816436250172003
SURFACE	GAMBLING	7Networks_LH_DorsAttn_Post_5	8	0.5713933865699646
SURFACE	GAMBLING	7Networks_RH_Vis_21	9	0.5898189175914732
SURFACE	GAMBLING	7Networks_RH_Limbic_OFC_4	10	0.3363636804850382
SURFACE	LANGUAGE	7Networks_LH_DorsAttn_Post_9	1	2.6861193431150046
SURFACE	LANGUAGE	7Networks_RH_Cont_Par_5	2	3.070041033344444
SURFACE	LANGUAGE	7Networks_LH_Cont_Par_6	3	3.537647477814289
SURFACE	LANGUAGE	7Networks_LH_Default_Temp_4	4	-2.580505160359333
SURFACE	LANGUAGE	7Networks_LH_Default_PFC_3	5	-1.6177554535744896
SURFACE	LANGUAGE	7Networks_LH_Default_PFC_5	6	-1.7962459092816738
SURFACE	LANGUAGE	7Networks_RH_Cont_PFCl_5	7	2.1460033038914843
SURFACE	LANGUAGE	7Networks_LH_Cont_Par_5	8	2.7399418610711574
SURFACE	LANGUAGE	7Networks_RH_DorsAttn_Post_11	9	2.131660170787196
SURFACE	LANGUAGE	7Networks_RH_Cont_Par_4	10	3.01591977883447
SURFACE	MOTOR	7Networks_LH_Vis_12	1	-2.339841152690089
SURFACE	MOTOR	7Networks_RH_Vis_13	2	-2.0946113630024508
SURFACE	MOTOR	7Networks_RH_SalVentAttn_Med_7	3	2.238100416015124
SURFACE	MOTOR	7Networks_LH_SomMot_25	4	1.7245633255969919
SURFACE	MOTOR	7Networks_LH_SalVentAttn_Med_7	5	2.0375251068440363
SURFACE	MOTOR	7Networks_LH_SalVentAttn_Med_4	6	1.9081279013482255
SURFACE	MOTOR	7Networks_LH_SalVentAttn_FrOperIns_8	7	1.8094388222841162
SURFACE	MOTOR	7Networks_RH_SalVentAttn_Med_4	8	1.476968164429254
SURFACE	MOTOR	7Networks_LH_SomMot_11	9	1.5468020772852393
SURFACE	MOTOR	7Networks_RH_SomMot_15	10	1.7986551923854746
SURFACE	RELATIONAL	7Networks_LH_Vis_24	1	-1.1109037119673106
SURFACE	RELATIONAL	7Networks_RH_Vis_8	2	-0.6810331988468344
SURFACE	RELATIONAL	7Networks_LH_Vis_15	3	-0.7364822602468871
SURFACE	RELATIONAL	7Networks_RH_Vis_15	4	-0.7066698530832726
SURFACE	RELATIONAL	7Networks_RH_Vis_23	5	-0.9151240657069357
SURFACE	RELATIONAL	7Networks_LH_Cont_PFCmp_1	6	-0.7320744227581046
SURFACE	RELATIONAL	7Networks_LH_Cont_PFCl_1	7	-0.7052097730605666
SURFACE	RELATIONAL	7Networks_LH_Vis_9	8	-0.5993305950581171
SURFACE	RELATIONAL	7Networks_RH_Cont_PFCl_9	9	-0.7351871057685229
SURFACE	RELATIONAL	7Networks_RH_Cont_PFCmp_2	10	-0.5747173052822877
SURFACE	SOCIAL	7Networks_LH_Vis_12	1	-1.698704948438843
SURFACE	SOCIAL	7Networks_RH_Vis_13	2	-1.5424925813398986
SURFACE	SOCIAL	7Networks_LH_Vis_24	3	1.8261714114663825
SURFACE	SOCIAL	7Networks_RH_Default_Temp_6	4	-1.4547233782175706
SURFACE	SOCIAL	7Networks_RH_Vis_2	5	-1.598912662106349
SURFACE	SOCIAL	7Networks_RH_Cont_PFCl_7	6	-1.2068902386941236
SURFACE	SOCIAL	7Networks_LH_DorsAttn_Post_2	7	-1.776693998373808
SURFACE	SOCIAL	7Networks_LH_Vis_1	8	-1.6755901431345401
SURFACE	SOCIAL	7Networks_RH_Vis_18	9	-1.473323949929306
SURFACE	SOCIAL	7Networks_LH_Vis_2	10	-1.5552432765673743
SURFACE	WM	7Networks_RH_DorsAttn_Post_15	1	1.4807476532434207
SURFACE	WM	7Networks_RH_Cont_PFCl_15	2	1.4955284945828826
SURFACE	WM	7Networks_LH_DorsAttn_FEF_2	3	1.3704288461510274
SURFACE	WM	7Networks_LH_Cont_PFCmp_1	4	1.1554761158983091
SURFACE	WM	7Networks_RH_Cont_PFCl_11	5	1.2952666449744004
SURFACE	WM	7Networks_RH_Cont_Par_5	6	1.4762756301180349
SURFACE	WM	7Networks_LH_Cont_Par_5	7	1.3510019761731389
SURFACE	WM	7Networks_RH_Cont_PFCmp_2	8	1.0882729421138142
SURFACE	WM	7Networks_RH_Cont_Par_2	9	1.4597815356892332
SURFACE	WM	7Networks_RH_Cont_PFCl_14	10	1.3577167567174666
UKB	EMOTION	7Networks_RH_Vis_4	1	1.447664847537554
UKB	EMOTION	7Networks_RH_Vis_10	2	1.1415050297376683
UKB	EMOTION	7Networks_LH_Vis_6	3	1.12202334442085
UKB	EMOTION	7Networks_RH_Vis_13	4	0.8627744531508635
UKB	EMOTION	7Networks_LH_Vis_12	5	0.7720682720259592
UKB	EMOTION	7Networks_RH_Vis_3	6	1.6852435545363762
UKB	EMOTION	7Networks_RH_Vis_21	7	0.6890209675754497
UKB	EMOTION	7Networks_LH_Vis_14	8	0.8111600669798751
UKB	EMOTION	7Networks_LH_Vis_3	9	1.4670420749119057
UKB	EMOTION	7Networks_RH_Vis_18	10	0.7409456646673985
VOL	EMOTION	7Networks_RH_Vis_13	1	2.1955684308860945
VOL	EMOTION	7Networks_LH_Vis_6	2	1.9653012742340823
VOL	EMOTION	7Networks_RH_Vis_4	3	2.3986661892002035
VOL	EMOTION	7Networks_LH_Vis_12	4	2.186444146076242
VOL	EMOTION	7Networks_RH_Vis_10	5	2.016344388088198
VOL	EMOTION	7Networks_RH_Vis_8	6	1.7831709378799825
VOL	EMOTION	7Networks_RH_Vis_21	7	1.69426587727749
VOL	EMOTION	7Networks_RH_Vis_3	8	2.130447971441038
VOL	EMOTION	7Networks_LH_Vis_3	9	2.0653255633315646
VOL	EMOTION	7Networks_LH_Vis_15	10	1.5313978633962477
VOL	GAMBLING	7Networks_RH_Vis_23	1	1.1697972633155302
VOL	GAMBLING	Accumbens-R	2	0.7101500128967949
VOL	GAMBLING	Accumbens-L	3	0.617677546726515
VOL	GAMBLING	7Networks_RH_Vis_29	4	0.612398878390612
VOL	GAMBLING	7Networks_LH_Vis_9	5	0.5441450316275438
VOL	GAMBLING	7Networks_RH_Vis_26	6	0.8120027582638961
VOL	GAMBLING	7Networks_RH_Default_PFCdPFCm_1	7	0.41224904385467565
VOL	GAMBLING	7Networks_RH_Vis_25	8	0.5702115199922728
VOL	GAMBLING	Caudate-R	9	0.46078077305427734
VOL	GAMBLING	7Networks_RH_DorsAttn_Post_7	10	0.37893842633375646
VOL	LANGUAGE	7Networks_LH_Default_PFC_18	1	-1.6617522227150674
VOL	LANGUAGE	7Networks_RH_Cont_PFCl_5	2	1.975729985347313
VOL	LANGUAGE	7Networks_LH_Default_PFC_14	3	-1.4672482126015711
VOL	LANGUAGE	7Networks_LH_Cont_Par_5	4	2.185985810388477
VOL	LANGUAGE	7Networks_RH_Cont_Par_6	5	2.1292934280496687
VOL	LANGUAGE	7Networks_RH_Cont_PFCl_11	6	1.6651424351680708
VOL	LANGUAGE	7Networks_LH_Default_Temp_4	7	-2.5587262227368037
VOL	LANGUAGE	7Networks_RH_Cont_Par_5	8	2.4531096977835665
VOL	LANGUAGE	7Networks_LH_Default_PFC_3	9	-1.5805508062721778
VOL	LANGUAGE	7Networks_RH_SalVentAttn_PFCl_1	10	1.8519136886423913
VOL	MOTOR	7Networks_LH_Vis_12	1	-1.8976670095980162
VOL	MOTOR	7Networks_RH_Vis_13	2	-1.5672435133676081
VOL	MOTOR	7Networks_RH_SalVentAttn_Med_7	3	1.9972195834404924
VOL	MOTOR	7Networks_LH_SomMot_25	4	1.621369971280288
VOL	MOTOR	7Networks_LH_SalVentAttn_FrOperIns_8	5	1.8840069719929045
VOL	MOTOR	7Networks_LH_SalVentAttn_Med_7	6	1.5274963719021992
VOL	MOTOR	7Networks_RH_SalVentAttn_Med_4	7	1.2904349291012231
VOL	MOTOR	7Networks_RH_SomMot_15	8	1.4323102862796084
VOL	MOTOR	7Networks_RH_SalVentAttn_FrOperIns_7	9	1.692466499003564
VOL	MOTOR	7Networks_LH_SalVentAttn_Med_4	10	1.4509437285494822
VOL	RELATIONAL	7Networks_LH_Cont_PFCl_1	1	-0.6828006802685929
VOL	RELATIONAL	7Networks_LH_Cont_PFCmp_1	2	-0.6271590427978714
VOL	RELATIONAL	7Networks_LH_Vis_24	3	-0.8676186720521237
VOL	RELATIONAL	7Networks_RH_Cont_PFCl_9	4	-0.6939084378776949
VOL	RELATIONAL	7Networks_RH_Vis_23	5	-0.7075734011792523
VOL	RELATIONAL	7Networks_LH_Default_PFC_8	6	0.5114882533470028
VOL	RELATIONAL	7Networks_LH_Default_PFC_17	7	-0.6139173553185783
VOL	RELATIONAL	7Networks_RH_Vis_8	8	-0.46850983528211765
VOL	RELATIONAL	7Networks_RH_Cont_PFCl_12	9	-0.6123184762085451
VOL	RELATIONAL	7Networks_RH_Cont_PFCmp_2	10	-0.5219074731348446
VOL	SOCIAL	7Networks_RH_Vis_18	1	-1.5223976292440629
VOL	SOCIAL	7Networks_LH_Vis_12	2	-1.1778913627869112
VOL	SOCIAL	7Networks_LH_Vis_24	3	1.404601476179117
VOL	SOCIAL	7Networks_RH_Vis_13	4	-1.0436875705360578
VOL	SOCIAL	7Networks_RH_Default_Temp_6	5	-1.3180434952943194
VOL	SOCIAL	7Networks_LH_Vis_3	6	-1.3048036551398539
VOL	SOCIAL	7Networks_LH_Vis_1	7	-1.5718801895243835
VOL	SOCIAL	7Networks_RH_Vis_3	8	-1.2894991609111708
VOL	SOCIAL	7Networks_RH_Cont_PFCl_6	9	-0.7987534306974086
VOL	SOCIAL	7Networks_LH_SalVentAttn_TempOcc_1	10	-1.4519929014960165
VOL	WM	7Networks_RH_Cont_PFCl_15	1	1.360529694104182
VOL	WM	7Networks_RH_Cont_PFCl_11	2	1.1320424822386734
VOL	WM	7Networks_RH_Cont_PFCl_14	3	1.1978265756295334
VOL	WM	7Networks_RH_DorsAttn_Post_15	4	1.09351679114448
VOL	WM	7Networks_LH_Cont_Par_5	5	1.1898352288148526
VOL	WM	7Networks_RH_Cont_Par_6	6	1.201830342471146
VOL	WM	7Networks_RH_Cont_Par_5	7	1.3478024711792187
VOL	WM	7Networks_LH_Cont_pCun_2	8	1.0811456541471833
VOL	WM	7Networks_RH_Cont_PFCmp_2	9	0.9131288407908774
VOL	WM	7Networks_LH_Cont_PFCmp_1	10	0.8687204457979792
